# Proton-Activated Chloride Channel 1 (PACC1) is essential for innate host defense against bacterial sepsis

**DOI:** 10.64898/2025.12.31.697179

**Authors:** Lucien P Garo, Kevin Brueck, Sarah Walachowski, Archana Jayaraman, Marcel Strueve, Shuang Xu, Hulbert Yang, Matthew Helmkamp, Seung Hoan Choi, Christoph Reinhardt, Markus Bosmann

## Abstract

Bacterial sepsis remains a devastating clinical problem. Here, we describe a protective role for the recently discovered acid-sensitive, proton-activated chloride channel, PACC1 (PAC/ASOR/TMEM206), during sepsis. Initially, we found PACC1 was enriched in healthy human and mouse mononuclear phagocytes, particularly macrophages, and differentially regulated by inflammatory stimuli, suggesting PACC1 involvement in innate immunity. To further investigate, we generated *de novo Pacc1* knockout (^-/-^) mice, which presented without major immunologic abnormalities at baseline. Compared to wildtype (WT), *Pacc1^-/-^* myeloid cells showed normal phagocytic uptake of acid-insensitive *Escherichia coli BioParticles*, but impaired development of the acidifying phagolysosome using acid-sensitive *E. coli* BioParticles. Transcriptomic profiling of *Pacc1*^-/-^ macrophages revealed dysregulated phagolysosomal and cytokine networks (e.g., interferons). Because phagolysosomal bacterial clearance is essential to resolve infection, we challenged *Pacc1^-/-^* mice with intraperitoneal gram-negative *E. coli* sepsis. *Pacc1^-/-^* mice displayed increased bacterial burden, immune cell infiltration, inflammation, and lethality. In contrast, phagocytosis-independent *E. coli* lipopolysaccharide (LPS)-induced endotoxemia yielded comparable WT and *Pacc1^-/-^* survival, as well as similar inflammatory responses. Finally, we engineered *Pacc1*-floxed (^fl/fl^) mice crossed with a myeloid lineage Cre-deleter strain to interrogate myeloid cell-intrinsic PACC1 *in vivo*. Consistent with a predominate role for PACC1 during phagocytosis and bacterial clearance in these cells, *LysM-Cre/Pacc1^fl/fl^* mice exhibited impaired *E. coli* sepsis survival but indifferent endotoxemia phenotypes. In conclusion, PACC1 links sterilizing phagolysosomal activity with immune networks in sepsis pathobiology.

**Significance Statement:** Bacterial sepsis remains a major global health burden. Here, we report an essential role for the recently discovered acid-sensitive chloride channel, PACC1 (PAC/ASOR/TMEM206), in protective host defense during bacterial infection and sepsis. PACC1 is highly expressed in human and mouse phagocytic myeloid cells, particularly macrophages, where it regulates phagocytic bacterial clearance and inflammatory responses. Using *de novo* generated mice, we show that global or myeloid cell-targeted deletion of PACC1 impairs development of phagolysosomal acidification, confers susceptibility to bacterial infection and excessive inflammation, and undermines host defense. These findings warrant further investigation of PACC1 in sepsis pathobiology.
