## Supplementary material for "Proton-Activated Chloride Channel 1 (PACC1) is essential for innate host defense against bacterial sepsis": Dataset 2

### Sheet: Legend
Dataset S2. Gene set enrichment analysis (GSEA) of differentially expressed genes in MSigDB Hallmark gene sets in Pacc1-/- and wildtype bone marrow-derived macrophages (BMDMs) stimulated with Escherichia (E.) coli BioParticles or left as unstimulated controls.
Statistically significant and non-significant differentially expressed (DE) genes were ranked based on: [ -log10(unadjusted pvalue) x sign(log2FoldChange)], with upregulated genes at the top half of the list and downregulated genes at the bottom half of the list
The P value for genes with 0 P value was set to 10-1 * minimum non-zero p value for WT stimulated vs. WT unistimulated and KO stimulated vs. KO unstimulated enrichment analyses
Only enriched pathways with adjusted P < 0.05 are included
ID	Pathway name
Description	Pathway name
setSize	Number of genes in the input gene list that are present in the hallmark pathway
enrichmentScore	Enrichment score for the gene set
NES	Enrichment score for the gene set after normalization across analyzed gene sets
pvalue	enrichment p value
p.adjust	Benjamini Hochberg adjusted P value
qvalue	False discovery rate
rank	The position in the ranked list at which the maximum enrichment score occurred
leading_edge	statistics associated with leading edge analysis; leading edge subset is the subset of genes that contribute most to the enrichment score tags: percentage of genes contributing to the enrichment score; list: position in the list where the enrichment score is attained; signal: enrichment signal strength
core_enrichment	genes that contribute to the leading edge subset within a gene set
type	Upregulated or downregulated genes
		sheetName
	KO control vs. WT control: up and downregulated genes	KO_Ctrl_vs_WT_Ctrl
	KO stimulated vs. WT stimulated: up and downregulated genes	KO_Stim_vs_WT_Stim
	WT stimulated vs. WT control: up and downregulated genes	WT_Stim_vs_WT_Ctrl
	KO stimulated vs. KO control: up and downregulated genes	KO_Stim_vs_KO_Ctrl
	KO = Pacc1-/-
	WT = Wildtype
	Stimulated = after E. coli BioParticle stimulation (100µg/mL for 12 hours)
	Control = unstimulated control without E. coli BioParticle stimulation

### Sheet: KO_Ctrl_vs_WT_Ctrl
KO control vs WT control
ID	Description	setSize	enrichmentScore	NES	pvalue	p.adjust	qvalue	rank	leading_edge	core_enrichment	type
HALLMARK_INTERFERON_GAMMA_RESPONSE	HALLMARK_INTERFERON_GAMMA_RESPONSE	199	0.839849	2.31588	1e-10	2.5e-09	1.84211e-09	1506	tags=58%, list=6%, signal=55%	Ifi44/Isg20/Ccl5/Irf7/Oas3/Herc6/Ifit2/Oasl1/Rsad2/Slamf7/Zbp1/Il18bp/Ifit3/Isg15/Lgals3bp/Tapbp/Bst2/Dhx58/Ifitm3/Cmpk2/Rigi/Gbp3/Nampt/Gbp9/Cd274/Ddx60/Ifit1bl1/Parp12/Stat1/Ifih1/Xaf1/Ccl7/Casp1/Usp18/Ube2l6/Fcgr1/Trafd1/Ly6e/Stat2/Tap1/Samhd1/Oas2/Helz2/Rtp4/Sp110/Klrk1/Epsti1/Znfx1/Mx2/Psme1/Rnf213/Pnpt1/B2m/Psmb10/Ifi35/Adar/Tdrd7/H2-D1/Cxcl11/Cxcl9/Ogfr/H2-Q7/Fgl2/Samd9l/Gbp4/Batf2/Irf9/Ei…	Up
HALLMARK_INTERFERON_ALPHA_RESPONSE	HALLMARK_INTERFERON_ALPHA_RESPONSE	99	0.905348	2.30348	1e-10	2.5e-09	1.84211e-09	1312	tags=77%, list=5%, signal=73%	Ifi44/Isg20/Irf7/Herc6/Ifit2/Oasl1/Rsad2/Gbp2/Ifit3/Uba7/Isg15/Lgals3bp/Bst2/Dhx58/Ifitm3/Cmpk2/Gbp3/Ddx60/Parp12/Ifih1/Oas1g/Casp1/Usp18/Ube2l6/Trafd1/Oas1a/Ly6e/Stat2/Tap1/Helz2/Rtp4/Sp110/Epsti1/Mx2/Psme1/Pnpt1/B2m/Ifi35/Adar/Tent5a/Tdrd7/Sell/Mov10/Cxcl11/Ogfr/Cnp/H2-Q7/Samd9l/Batf2/Cd47/Irf9/Eif2ak2/Trim14/Parp9/Psmb8/Nmi/Parp14/Psmb9/Rnf31/Irf1/Psme2/Il15/Trim21/Tmem140/Ncoa7/Trim12c/Ifitm2…	Up
HALLMARK_E2F_TARGETS	HALLMARK_E2F_TARGETS	199	-0.824246	-2.40074	8.71746e-08	1.45291e-06	1.07057e-06	2204	tags=76%, list=9%, signal=70%	Ube2s/Zw10/Kif2c/Slbp/Ppm1d/Ing3/Hmgb3/Ccp110/Gins4/Prdx4/Ddx39a/Cdc25b/Dnmt1/Rfc2/Cdca3/Rpa3/Pms2/Chek1/Ppp1r8/Dscc1/Cit/Xpo1/Bard1/Wdr90/Brms1l/Mre11a/Pole4/Prim2/Smc4/Smc3/Cks2/Myc/Exosc8/Trp53/Pole/Orc6/Rnaseh2a/Gins3/Mms22l/Luc7l3/Tk1/Xrcc6/Spag5/Ube2t/Msh2/Lbr/Hells/Gins1/Nup205/Ccnb2/Rrm2/Cenpe/Depdc1a/E2f8/Rpa2/Mcm4/Ctcf/Prps1/Nudt21/Mki67/Cdkn2c/Kif18b/Cdkn3/Mcm2/Pnn/Plk1/Diaph3/Top2a/Ez…	Down
HALLMARK_INFLAMMATORY_RESPONSE	HALLMARK_INFLAMMATORY_RESPONSE	188	0.630613	1.72448	5.32642e-06	6.65802e-05	4.90591e-05	1850	tags=32%, list=7%, signal=30%	Ccl5/Irf7/Rgs1/Tapbp/Bst2/Nampt/Ccl7/Ly6e/Rtp4/Tlr3/Scarf1/Sell/Cxcl11/Cxcl9/C3ar1/Abca1/Eif2ak2/Ptafr/Tnfsf10/Gch1/Slc28a2/Nmi/Slc28a2b/Slc31a2/Csf3r/Irf1/Ccl2/Cd40/Cdkn1a/Il15/Slc11a2/Edn1/Best1/P2rx4/Il6/Klf6/Ebi3/Adgre1/Il7r/Tnfsf15/Mxd1/Rasgrp1/Selenos/Il18/Cxcl10/Tlr1/Rnf144b/Lpar1/Ccrl2/Il10/F3/Adrm1/Pvr/Lyn/Psen1/Axl/Ldlr/Il15ra/Cybb/Nod2/Acvr1b	Up
HALLMARK_ALLOGRAFT_REJECTION	HALLMARK_ALLOGRAFT_REJECTION	185	0.615017	1.67178	4.43939e-05	0.000443939	0.000327113	1609	tags=24%, list=6%, signal=23%	Ccl5/Irf7/Ccl4/Gbp2/Tapbp/Stat1/Ccl7/H2-T23/Tap1/Cfp/B2m/Psmb10/Ccnd2/Tlr3/Cxcl9/Nos2/H2-Q7/Ly86/Cd47/Cd4/Il12rb1/Ccl2/Cd40/Tap2/Il15/Ctss/H2-M3/Socs1/Il6/Ccr5/Il2ra/Csk/Cd80/Il2rg/Il18/Tlr1/Il10/H2-Q10/Wars1/Capg/Mmp9/Cd86/H2-Aa/Lyn/Cd74	Up
HALLMARK_G2M_CHECKPOINT	HALLMARK_G2M_CHECKPOINT	196	-0.739439	-2.14795	0.00223275	0.0171414	0.0126305	2204	tags=62%, list=9%, signal=57%	Ube2s/Kif2c/Cul1/Foxn3/Hmgb3/Bub3/Cul4a/Dbf4/Ddx39a/Cdc25b/Kif20b/Ss18/E2f1/Chek1/Dkc1/Odf2/Cdc7/Amd1/Xpo1/Bard1/Rps6ka5/Prim2/Smc4/Cks2/Myc/Knl1/Ttk/Pole/Orc6/Kif11/Cdc27/Pbk/Kif23/Ncl/Polq/Exo1/Lbr/Kif15/Ccnb2/Odc1/Cenpe/Rpa2/Rbl1/Ctcf/H2az2/Ube2c/E2f2/Traip/Mki67/Cdkn2c/Bub1/Cdkn3/Mcm2/Ccna2/Fbxo5/Plk1/Stil/Top2a/Ezh2/Srsf10/H2az1/Syncrip/Cdc45/H2ax/Cbx1/Tle3/Hmmr/Smc2/Stag1/Pds5b/Ndc80/Rad54l…	Down
HALLMARK_TNFA_SIGNALING_VIA_NFKB	HALLMARK_TNFA_SIGNALING_VIA_NFKB	198	0.542822	1.49411	0.00239979	0.0171414	0.0126305	2568	tags=31%, list=10%, signal=28%	Ccl5/Ifit2/Vegfa/Ccl4/Rigi/Nampt/Ifih1/Tap1/Ppp1r15a/Cxcl11/Dusp4/Abca1/Mcl1/Gch1/Plk2/Gadd45b/Pdlim5/Irf1/Ccl2/Cdkn1a/Atf3/Zfp36/Edn1/Il6/Klf6/Il7r/Ier5/Map3k8/Il6st/Mxd1/Tgif1/Cflar/Cd80/Traf1/Sqstm1/Il18/Tank/Pfkfb3/Cxcl10/Ccrl2/F3/Trip10/Bmp2/Dusp1/Zc3h12a/Rel/Litaf/Ldlr/Il15ra/B4galt5/Cd69/B4galt1/Pnrc1/Birc2/Tiparp/Slc2a6/Junb/Ccnd1/Klf10/Serpinb2/Ifngr2	Up
HALLMARK_MYC_TARGETS_V1	HALLMARK_MYC_TARGETS_V1	195	-0.743	-2.14765	0.00313005	0.0195628	0.0144147	3156	tags=60%, list=13%, signal=53%	Xpot/Smarcc1/Eif3j1/Glo1/Srm/Rack1/Rpl22/Hdgf/Srpk1/Cox5a/Eif4a1/Vbp1/Pole3/Ppm1g/Psmd3/Cct2/Eef1b2/Rps2/Apex1/Snrpg/Pabpc1/Lsm2/Cul1/Eif1ax/Prps2/U2af1/Bub3/Prdx4/Cdk2/Exosc7/Cad/Xpo1/Ywhae/Cct5/Hspd1/Dhx15/Clns1a/Cct7/Myc/Snrpd2/Rpl18/Uba2/Xrcc6/Ncbp2/Mrpl23/Tufm/Ywhaq/Hnrnpc/Odc1/Snrpd3/Mcm4/C1qbp/Nhp2/Hdac2/Stard7/Ruvbl2/Rpl6/Mcm2/Fbl/Ccna2/Hnrnpa3/Tcp1/Vdac1/H2az1/Rps6/Syncrip/Cdc45/Rfc4/Dut…	Down
HALLMARK_IL6_JAK_STAT3_SIGNALING	HALLMARK_IL6_JAK_STAT3_SIGNALING	83	0.608383	1.51625	0.00668161	0.0371201	0.0273516	1870	tags=33%, list=7%, signal=30%	Stat1/Ccl7/Stat2/Cxcl11/Cxcl9/Irf9/Il12rb1/Csf3r/Irf1/Socs1/Il6/Ebi3/Acvrl1/Myd88/Tyk2/Il2ra/Map3k8/Il6st/Il2rg/Cxcl10/Pim1/Tnfrsf1a/Il3ra/Bak1/Il15ra/Acvr1b/Pf4	Up

### Sheet: KO_Stim_vs_WT_Stim
KO stimulated vs WT stimulated
ID	Description	setSize	enrichmentScore	NES	pvalue	p.adjust	qvalue	rank	leading_edge	core_enrichment	type
HALLMARK_MYC_TARGETS_V1	HALLMARK_MYC_TARGETS_V1	195	-0.722487	-2.08898	7.34741e-08	1.95957e-06	1.40264e-06	2622	tags=51%, list=10%, signal=46%	Ndufab1/Rad23b/Uba2/Nolc1/Ptges3/Vdac1/Pabpc4/Kpna2/Fam120a/Apex1/Ppia/Psma6/Ssbp1/Gspt1/Eif4e/Mcm2/Dhx15/Snrpd2/Hspd1/Nap1l1/Tardbp/Snrpa1/Psmd3/Mrpl23/Npm1/Prps2/Hspe1/Srsf7/Cdk4/Canx/Nme1/Nop16/Prdx3/Cox5a/Tyms/G3bp1/Lsm7/Eif3d/Cad/Ywhaq/Kpnb1/Ncbp1/Mcm6/Serbp1/Syncrip/U2af1/Srsf1/Exosc7/Nop56/Snrpd3/Eif3b/Hnrnpr/Lsm2/Glo1/Eif1ax/Gnl3/Nhp2/Ppm1g/Eif3j1/Orc2/Eif2s1/Tcp1/Eif4a1/Ddx21/Cyc1/Hdgf/I…	Down
HALLMARK_INTERFERON_ALPHA_RESPONSE	HALLMARK_INTERFERON_ALPHA_RESPONSE	99	0.756711	1.91076	7.83828e-08	1.95957e-06	1.40264e-06	3601	tags=61%, list=14%, signal=52%	Trim25/Il4ra/Irf1/Il15/Tmem140/Irf2/Nub1/Ncoa7/Elf1/B2m/Lap3/Casp1/Ifih1/Sell/Wars1/Eif2ak2/Trim26/Casp8/Batf2/Tdrd7/Irf9/Lgals3bp/Trafd1/Trim21/Csf1/Adar/Mx2/Ogfr/Trim14/Parp14/Cxcl11/Tent5a/Samd9l/Trim12c/Psmb9/Ddx60/Cmpk2/Parp9/Cnp/Ifit2/Txnip/Stat2/H2-Q7/Sp110/Dhx58/Rnf31/Bst2/Nmi/Usp18/Ly6e/Tap1/Helz2/Rsad2/Oas1g/Epsti1/Rtp4/Ripk2/Cd47/Parp12/Psme1	Up
HALLMARK_INTERFERON_GAMMA_RESPONSE	HALLMARK_INTERFERON_GAMMA_RESPONSE	199	0.647866	1.76056	7.63148e-07	1.27191e-05	9.10423e-06	3530	tags=54%, list=14%, signal=47%	Trim25/Selp/Icam1/Peli1/Irf8/Il4ra/Il15ra/Irf1/Il15/Stat3/Fgl2/Casp3/Tnfaip2/Irf2/St3gal5/Casp7/Fas/B2m/H2-D1/Klrk1/Vcam1/Nod1/Lap3/Casp1/Pml/Ripk1/Gbp8/Ifih1/Ncoa3/Serping1/Casp4/Wars1/Irf5/Oas2/Eif2ak2/Cd274/Trim26/Casp8/Pim1/Batf2/Tdrd7/Irf9/Lgals3bp/Trafd1/Trim21/Myd88/Il10ra/Adar/Ptpn2/Mx2/Ogfr/Samhd1/Cd40/Pfkp/Trim14/Parp14/Cxcl11/Arl4a/Jak2/Tnfaip3/Gbp10/Gbp9/Samd9l/Stat4/Psmb9/Ddx60/Cmpk2…	Up
HALLMARK_KRAS_SIGNALING_UP	HALLMARK_KRAS_SIGNALING_UP	182	0.583901	1.57425	0.000268632	0.0033579	0.00240355	3231	tags=30%, list=13%, signal=27%	Ppp1r15a/Jup/Mtmr10/Gpnmb/Irf8/Gadd45g/Gprc5b/Hdac9/Tspan13/Lat2/Hbegf/Vwa5a/Tor1aip2/Il7r/Abcb1a/Mafb/Plau/Car2/Dcbld2/Emp1/Dnmbp/Kif5c/Klf4/Ctss/Cab39l/Tmem158/Bmp2/Eng/G0s2/Akap12/C3ar1/Il10ra/Ikzf1/Clec4a3/Cxcr4/Dock2/Tnfaip3/Apod/Cpe/Il33/Mmp9/Tlr8/Fuca1/Pecam1/Usp12/Tmem100/Akt2/Angptl4/Ly96/Strn/Flt4/Itga2/Pdcd1lg2/Rabgap1l/Fbxo4	Up
HALLMARK_MYC_TARGETS_V2	HALLMARK_MYC_TARGETS_V2	57	-0.805256	-1.96353	0.000347207	0.00347207	0.00248527	2155	tags=72%, list=9%, signal=66%	Dctpp1/Mphosph10/Pus1/Hspd1/Wdr43/Ppan/Npm1/Hspe1/Cdk4/Prmt3/Nop16/Tmem97/Supv3l1/Pprc1/Las1l/Mrto4/Nop56/Nip7/Noc4l/Mybbp1a/Map3k6/Slc19a1/Exosc5/Gnl3/Ndufaf4/Utp20/Farsa/Ddx18/Ipo4/Imp4/Tbrg4/Pa2g4/Wdr74/Srm/Rrp12/Nop2/Rrp9/Bysl/Pes1/Aimp2/Grwd1	Down
HALLMARK_TNFA_SIGNALING_VIA_NFKB	HALLMARK_TNFA_SIGNALING_VIA_NFKB	198	0.567052	1.53931	0.000476525	0.00397104	0.00284243	1947	tags=32%, list=8%, signal=30%	Ppp1r15a/Ccnd1/Mxd1/Sat1/Rcan1/Litaf/Ccnl1/Icam1/Tank/Il15ra/Sqstm1/Atf3/Irf1/Rnf19b/Zfp36/Smad3/Il6st/Hbegf/Gem/Plk2/Il7r/Ier5/Klf6/Tiparp/Gadd45b/Tnfaip2/Pfkfb3/Dusp1/Dusp5/Plau/B4galt5/Tnfrsf9/Cflar/Egr1/Cebpd/Rel/Stat5a/Ifih1/Klf4/Sdc4/Map3k8/Bmp2/Cd83/Atp2b1/G0s2/Pnrc1/Gadd45a/Trip10/Ptx3/Tnip2/Csf1/Fosb/Bcl3/Map2k3/Marcks/Serpinb8/Cxcl11/Tnfsf9/Tnfaip3/Egr3/Junb/Bcl6/Rela/Icosl	Up
HALLMARK_P53_PATHWAY	HALLMARK_P53_PATHWAY	191	0.559435	1.51515	0.00141846	0.0101319	0.00725229	2443	tags=28%, list=10%, signal=25%	Ppp1r15a/Mdm2/Pdgfa/Mxd1/Sat1/Baiap2/Dgka/Steap3/Atf3/Mknk2/Rnf19b/Ndrg1/Hbegf/Apaf1/Vwa5a/Plk2/Dcxr/Ier5/Stom/Hmox1/Rchy1/Nupr1/Fas/Ip6k2/Tcn2/H1f2/Casp1/Fbxw7/Pcna/Klf4/Osgin1/Bmp2/Ddit3/Gadd45a/Trafd1/Tax1bp3/Prkab1/H2ac25/Gm2a/Rhbdf2/Jag2/Tnfsf9/Ccnk/Ralgds/Rad9a/Rad51c/Cdkn2aip/Tm4sf1/Trib3/Txnip/F2r/Fuca1/Cdkn2b	Up
HALLMARK_UNFOLDED_PROTEIN_RESPONSE	HALLMARK_UNFOLDED_PROTEIN_RESPONSE	108	-0.630177	-1.69017	0.0031315	0.0195719	0.0140094	1869	tags=34%, list=7%, signal=32%	Exosc9/Eif2ak3/Eif4g1/Sec11a/Lsm4/Aldh18a1/Npm1/Exosc4/Exosc2/Eif4a3/Yif1a/Tubb2a/Dnajc3/Nop56/Exosc5/Exosc1/Eif4a2/Nhp2/Cks1b/Hyou1/Sec31a/Exoc2/Xbp1/Eif2s1/Eif4a1/Sdad1/Slc30a5/Preb/Banf1/Pdia6/Calr/Spcs3/Rrp9/Imp3/Ssr1/Srprb/Paip1	Down
HALLMARK_HYPOXIA	HALLMARK_HYPOXIA	184	0.529211	1.42795	0.00586243	0.032569	0.0233126	2481	tags=28%, list=10%, signal=25%	Ppp1r15a/Plin2/Pgf/Nedd4l/Atf3/Zfp36/Ndrg1/Eno2/P4ha1/Nr3c1/Klf6/Tiparp/Anxa2/Slc6a6/Pfkfb3/Dusp1/Wsb1/Errfi1/Hmox1/Ugp2/Aldoc/Mt1/Rragd/Stc2/Sdc4/Tpi1/Akap12/Pnrc1/Ddit3/Pim1/Klhl24/Pgm1/Kdm3a/Hexa/Pfkp/Gaa/Cxcr4/Tnfaip3/Pdk3/Ppfia4/Sdc2/Plac8/Hs3st1/Cdkn1c/Sdc3/Bnip3l/Mt2/Noct/Adm/Pfkl/Stbd1	Up
HALLMARK_APOPTOSIS	HALLMARK_APOPTOSIS	151	0.554502	1.46019	0.00751245	0.0375623	0.0268867	1428	tags=26%, list=6%, signal=25%	Ccnd1/Pmaip1/Sat1/Rnasel/Dnaja1/Bcl2l1/Bid/Pea15a/Sqstm1/Atf3/Irf1/Eno2/Timp1/Casp3/Gadd45b/Tnfrsf12a/Hmox1/Casp7/Fas/Lgals3/Anxa1/Cflar/Emp1/Wee1/Hgf/Casp1/Tgfbr3/Psen1/Igfbp6/Ifnb1/Dap/Casp4/Rock1/Bmp2/Psen2/Casp8/Ddit3/Gadd45a/Ppp2r5b/Etf1	Up
HALLMARK_E2F_TARGETS	HALLMARK_E2F_TARGETS	199	-0.501237	-1.44873	0.0106598	0.0484536	0.0346826	3517	tags=38%, list=14%, signal=33%	Trp53/Myc/Nup107/Diaph3/Nup153/Prim2/Jpt1/Rad50/Mcm5/Brms1l/Kif2c/Top2a/Luc7l3/Mms22l/Rnaseh2a/Tubg1/Cdc25a/Nolc1/Mre11a/Eed/Ung/H2ax/Pop7/Kpna2/Tacc3/Dctpp1/Msh2/Gspt1/Cbx5/Racgap1/Lbr/Mcm2/Lyar/Snrpb/Anp32e/Pole4/Stag1/Ak2/Nap1l1/Ssrp1/Tipin/Rpa2/Cdk4/Cdk1/Nme1/Rbbp7/Cdkn1b/Mlh1/Mcm3/Hus1/Cdc25b/Mcm6/Syncrip/Nudt21/Srsf1/Prps1/Exosc8/Nop56/Cks1b/Ppp1r8/Orc2/Eif2s1/Ddx39a/Pold1/Tfrc/Ran/Pms2/Ipo…	Down

### Sheet: WT_Stim_vs_WT_Ctrl
WT stimulated vs WT control
ID	Description	setSize	enrichmentScore	NES	pvalue	p.adjust	qvalue	rank	leading_edge	core_enrichment	type
HALLMARK_E2F_TARGETS	HALLMARK_E2F_TARGETS	199	-0.842748	-2.05031	1e-10	1.25e-09	8.15789e-10	2362	tags=70%, list=9%, signal=64%	Rfc1/Ipo7/Mre11a/Myc/Tubb5/Rad1/Pa2g4/Stag1/Syncrip/Nup205/Timeless/Brca2/Hmgb3/Gins3/Nme1/Ctcf/Pola2/Rad21/Cenpe/Psip1/Donson/Prdx4/Nudt21/Kpna2/Srsf1/Ubr7/Shmt1/Prkdc/Slbp/Smc4/Mxd3/Psmc3ip/Gins4/Snrpb/Rfc3/Anp32e/Smc3/Usp1/Rad51c/Xrcc6/Cdk4/Rnaseh2a/Mlh1/Bard1/Rpa3/Dscc1/Cse1l/Kif4/Trp53/Cit/Diaph3/Nasp/Wdr90/Orc6/Kif2c/Prps1/H2ax/Depdc1a/Spc24/Dlgap5/Pcna/Lmnb1/Hmmr/Spc25/Exosc8/E2f8/Cdkn3/Ta…	Down
HALLMARK_INTERFERON_GAMMA_RESPONSE	HALLMARK_INTERFERON_GAMMA_RESPONSE	199	0.883439	1.90947	1e-10	1.25e-09	8.15789e-10	2087	tags=72%, list=8%, signal=67%	Ptgs2/Cd40/Pde4b/Tnfaip3/Ccl2/Socs3/Sod2/Pim1/Il4ra/Nfkbia/Icam1/Upp1/Jak2/Ripk2/Hif1a/Cd69/Cd274/Socs1/Ccl7/Cdkn1a/Marchf1/Peli1/Slamf7/Cd38/Stat3/Lcp2/Nampt/Casp4/Fpr1/Nod1/Ifnar2/Gch1/Casp1/Mvp/Wars1/Cxcl10/H2-M2/Ptpn1/Il6/Pla2g4a/Fas/Il15ra/Gbp3/Trim25/Ccl5/Rsad2/Vcam1/St3gal5/Pnp2/Ogfr/Psme2/Tnfaip2/Herc6/Ifitm2/Casp7/Parp14/Usp18/Mx2/Oasl1/Il10ra/Batf2/Isg15/Trim21/Psmb10/Tap1/Cmpk2/Ptpn2/P…	Up
HALLMARK_INFLAMMATORY_RESPONSE	HALLMARK_INFLAMMATORY_RESPONSE	188	0.871282	1.86571	1e-10	1.25e-09	8.15789e-10	1757	tags=61%, list=7%, signal=57%	Cd40/Slc31a2/Pde4b/Pdpn/Tnfrsf1b/Serpine1/Irak2/Pvr/P2ry2/Slc7a2/Ccrl2/Adora2b/Ccl2/Slc11a2/Il4ra/Nfkbia/Il1b/Icam1/Ripk2/Msr1/Hif1a/Cd69/Ccl7/Il1a/Ifngr2/Osm/Mxd1/Itga5/Met/Cdkn1a/Mmp14/Nlrp3/Tnfsf9/Lcp2/Nampt/Adrm1/Ebi3/Psen1/Slc31a1/Fpr1/Tlr1/Tnfsf15/Gch1/Ccr7/Itgb8/Acvr1b/Slc28a2/Ccl22/Cxcl10/Il6/Dcbld2/Il15ra/Plaur/Icosl/Aqp9/Ccl5/Lyn/Nod2/Cybb/Raf1/Slamf1/Sphk1/Rhog/Edn1/Il12b/Inhba/Hbegf/K…	Up
HALLMARK_TNFA_SIGNALING_VIA_NFKB	HALLMARK_TNFA_SIGNALING_VIA_NFKB	198	0.860461	1.85856	1e-10	1.25e-09	8.15789e-10	1392	tags=59%, list=6%, signal=56%	Cflar/Ptgs2/Pfkfb3/Pde4b/Zc3h12a/Cxcl2/Serpine1/Ccrl2/Tnfaip3/Ccl2/Socs3/Sod2/Tnf/Ier3/Ehd1/Nfkb2/Ppp1r15a/Nfil3/Junb/Birc3/Cebpb/Nfkbia/Il1b/Tiparp/Nfkbie/Vegfa/Icam1/Ccl4/Slc2a6/Traf1/Map3k8/Sqstm1/Bcl2a1a/Ripk2/Cd69/Zfp36/B4galt5/Il1a/Ifngr2/Mxd1/Maff/Gadd45b/Cdkn1a/Plek/Tnfsf9/Bcl3/Dusp1/Nampt/Dusp2/Fosl2/Tnip1/Dusp5/Gch1/Ninj1/Gem/Kdm6b/Cxcl3/Dnajb4/Plpp3/Cxcl10/Il6/Cxcl1/Phlda1/Plk2/Il15ra/…	Up
HALLMARK_IL6_JAK_STAT3_SIGNALING	HALLMARK_IL6_JAK_STAT3_SIGNALING	83	0.899722	1.77668	1.28815e-07	1.28815e-06	8.40688e-07	1716	tags=60%, list=7%, signal=56%	Tnfrsf1b/Cxcl2/Hmox1/Socs3/Pim1/Tnf/Il4ra/Il1b/Map3k8/Socs1/Ccl7/Ifngr2/Il17ra/Cd38/Stat3/Ebi3/Cxcl3/Acvr1b/Cxcl10/Ptpn1/Hax1/Il6/Cxcl1/Fas/Il15ra/Tnfrsf1a/Il13ra1/Ltbr/Cd14/Ptpn2/Csf3r/Ifnar1/Irf1/Bak1/Ccr1/Tlr2/Stam2/Irf9/Tyk2/Csf1/Myd88/Cxcl11/Stat1/Stat2/Pik3r5/Il1r1/Il2ra/Osmr/Cxcl9/Csf2rb2	Up
HALLMARK_INTERFERON_ALPHA_RESPONSE	HALLMARK_INTERFERON_ALPHA_RESPONSE	99	0.857661	1.71976	1.3802e-06	1.15016e-05	7.50634e-06	2227	tags=78%, list=9%, signal=71%	Procr/Ccrl2/Il4ra/Ripk2/Casp1/Wars1/Nub1/Cxcl10/Gbp3/Trim25/Rsad2/Ogfr/Psme2/Gbp2/Herc6/Ifitm2/Parp14/Usp18/Mx2/Oasl1/Batf2/Isg15/Trim21/Uba7/Tap1/Cmpk2/Psma3/Irf1/Ifih1/Nmi/Pnpt1/Trim26/Isg20/Parp12/Adar/Samd9l/Irf9/Casp8/Csf1/Ifi35/Helz2/Mov10/Tmem140/Ifit2/Rnf31/Oas1a/Psmb8/Psme1/Ifi44/Cxcl11/Tent5a/Sp110/Trafd1/Ifitm1/Stat2/Cd47/Oas1g/Irf7/Ddx60/Dhx58/Il15/H2-Q7/Ifit3/Parp9/Tdrd7/Eif2ak2/Lap3…	Up
HALLMARK_G2M_CHECKPOINT	HALLMARK_G2M_CHECKPOINT	196	-0.720722	-1.74559	5.02798e-06	3.59141e-05	2.34387e-05	2168	tags=52%, list=9%, signal=48%	Stag1/Syncrip/Mapk14/Snrpd1/Cenpf/Srsf10/Amd1/Brca2/Hmgb3/Smad3/Ctcf/Pola2/Rad21/Pura/Cenpe/Kpna2/Srsf1/Nsd2/Smc4/Slc12a2/Stil/Dkc1/Polq/Troap/Knl1/Hmgn2/Cdk4/Kif15/Bard1/Kif4/Nasp/Dbf4/Orc6/Kif20b/Rbl1/Kif2c/H2ax/Cdc7/Traip/Ss18/Lmnb1/Hmmr/Bub1/Ube2c/E2f1/Cdkn3/Tacc3/Ttk/Exo1/Aurka/Pds5b/Cks1b/Prim2/Smc2/Ezh2/Cdc45/Prc1/Rpa2/Kif11/Chaf1a/Mybl2/Ccnb2/Kif23/Ndc80/Pbk/Dtymk/Tra2b/Nek2/Cenpa/Nusap1/…	Down
HALLMARK_HYPOXIA	HALLMARK_HYPOXIA	184	0.780607	1.67307	6.37102e-06	3.98189e-05	2.59871e-05	1360	tags=32%, list=5%, signal=31%	Pfkfb3/Slc2a1/Serpine1/Hmox1/Tnfaip3/Adora2b/Ero1a/Pim1/Ier3/Ppp1r15a/Nfil3/Prdx5/Tiparp/Vegfa/Jmjd6/Gys1/Pgm1/Tgm2/Zfp36/P4ha1/Pfkl/Lox/Maff/Ddit4/Cdkn1a/Ext1/Dusp1/Ak4/Fosl2/Gcnt2/Hk2/Hk1/Errfi1/Il6/Tes/Plaur/Hspa5/Ampd3/Atf3/Vhl/Pnrc1/Klf6/Noct/Kdm3a/Isg20/Sdc4/Cp/Atp7a/Siah2/Tpi1/Adm/Xpnpep1/Pfkp/Stc2/Bhlhe40/Ugp2/P4ha2/F3/Pgf	Up
HALLMARK_ALLOGRAFT_REJECTION	HALLMARK_ALLOGRAFT_REJECTION	185	0.770138	1.65108	1.84129e-05	0.000102294	6.67602e-05	1678	tags=32%, list=7%, signal=30%	Fcgr2b/Cd40/Ccl2/Tnf/Il4ra/Il1b/Icam1/Ccl4/Jak2/Srgn/Ripk2/Hif1a/Socs1/Ccl7/Ifngr2/Nos2/Nlrp3/Bcl3/Lcp2/Tlr1/Ifnar2/Traf2/Tap2/Igsf6/Wars1/Ccl22/Ly75/Il6/Fas/Icosl/Ccl5/Lyn/Ncf4/Gbp2/Tlr6/Il12b/Inhba/Hcls1/Il10/Psmb10/Tap1/Il18/Ccr1/Tlr2/Eif3d/Csf1/Tlr3/Tapbp/Elf4/Stat1/Cd47/Irf7/Il2ra/Il15/H2-Q7/Ikbkb/Ccnd2/Timp1/Cxcl9	Up
HALLMARK_COMPLEMENT	HALLMARK_COMPLEMENT	183	0.761752	1.63577	3.76074e-05	0.000188037	0.000122719	2030	tags=35%, list=8%, signal=32%	Cxcl2/Serpine1/Mmp13/Tnfaip3/Pim1/Hspa1a/Ehd1/Cebpb/Jak2/F10/Maff/Mmp14/Plek/Lcp2/Gpd2/Casp4/Psen1/Src/Dusp5/Casp1/Cxcl3/Il6/Pla2g4a/Cxcl1/Plaur/Hspa5/Ccl5/Lyn/Gca/Raf1/Rhog/Casp7/Car2/Sirt6/Anxa5/Col4a2/Irf1/Fcer1g/Zeb1/Cp/Msrb1/Ctsc/Gnb4/Stx4a/Xpnpep1/Dock4/F3/Rasgrp1/Pik3r5/Irf7/Serpinb2/Dgkh/Timp1/Lap3/Prdm4/Cfb/Serping1/C3/Psmb9/Usp16/Me1/Olr1/Prkcd/Vcpip1	Up
HALLMARK_UV_RESPONSE_UP	HALLMARK_UV_RESPONSE_UP	152	0.741617	1.5612	0.000457411	0.00207914	0.00135691	1426	tags=24%, list=6%, signal=22%	Dnaja1/Hmox1/Alas1/Sod2/Junb/Nfkbia/Icam1/Sqstm1/Mmp14/Gch1/E2f5/Il6/Cxcl1/Eif5/Dnajb1/Lyn/Stip1/Grina/Atf3/Btg3/Car2/Furin/Tap1/Asns/Irf1/Bak1/Tmbim6/Selenow/Slc6a8/Klhdc3/Btg2/Lhx2/Tuba4a/Grpel1/Stard3/Rasgrp1	Up
HALLMARK_IL2_STAT5_SIGNALING	HALLMARK_IL2_STAT5_SIGNALING	194	0.691998	1.49363	0.00180581	0.0075242	0.00491053	1850	tags=26%, list=7%, signal=25%	Tnfrsf1b/Batf/Pim1/Nfil3/Il4ra/Nfkbiz/Traf1/Map3k8/Socs1/Tgm2/P4ha1/Mxd1/Maff/Gadd45b/Cish/Lrrc8c/Hk2/Tnfrsf8/Cxcl10/Ttc39b/Phlda1/Glipr2/Mapkapk2/Gbp3/Cyfip1/Pnp2/Bcl2l1/Klf6/Il10/Il10ra/Car2/Ahr/Furin/Plpp1/Csf1/Tnfsf10/Cst7/Rhoh/Ptch1/Tnfrsf9/Bhlhe40/Plagl1/Alcam/Il2ra/Coch/Ccnd2/Xbp1/Ptger2/Odc1/Cd86/Sell	Up
HALLMARK_UNFOLDED_PROTEIN_RESPONSE	HALLMARK_UNFOLDED_PROTEIN_RESPONSE	108	0.729811	1.47716	0.00787307	0.030281	0.0197624	2111	tags=32%, list=8%, signal=30%	Ccl2/Ero1a/Cebpb/Vegfa/Ddit4/Atf4/Hspa5/Atf3/Dnajb9/Eif4ebp1/Preb/Chac1/Asns/Ywhaz/Mthfd2/Xpot/Nabp1/Eif4e/Hspa9/Gosr2/Ddx10/Stc2/Cnot4/Tspyl2/Ifit1bl1/Xbp1/Dcp2/Serp1/Cxxc1/Bag3/Atp6v0d1/Srprb/Tatdn2/Dcp1a/Slc7a5	Up

### Sheet: KO_Stim_vs_KO_Ctrl
KO stimulated vs KO control
ID	Description	setSize	enrichmentScore	NES	pvalue	p.adjust	qvalue	rank	leading_edge	core_enrichment	type
HALLMARK_E2F_TARGETS	HALLMARK_E2F_TARGETS	199	-0.806498	-1.99725	1e-10	1.25e-09	8.68421e-10	2420	tags=63%, list=10%, signal=58%	Hmgb3/Gins4/Kpna2/Donson/Mxd3/Mre11a/Stag1/Brca2/Psmc3ip/Rad51c/Rfc1/Rad1/Anp32e/Pms2/Orc6/Nme1/Syncrip/Prkdc/E2f8/Timeless/Snrpb/Brca1/Rpa3/Srsf1/Spc24/Smc3/Pcna/Cit/Bard1/Pa2g4/Lmnb1/Rfc2/Dlgap5/Aurka/Hmmr/Cenpm/Nudt21/Ezh2/Dut/Wdr90/Diaph3/Depdc1a/Rnaseh2a/Cdk4/Tubb5/Trp53/Cdkn3/Dscc1/Tfrc/Kif2c/Nup205/Wee1/H2ax/Ipo7/Pds5b/Kif18b/Spc25/Mlh1/Spag5/Tacc3/Ssrp1/Tk1/Prps1/Cdca8/Hmgb2/Tipin/Tmpo/Cd…	Down
HALLMARK_TNFA_SIGNALING_VIA_NFKB	HALLMARK_TNFA_SIGNALING_VIA_NFKB	198	0.873089	1.8299	1e-10	1.25e-09	8.68421e-10	1464	tags=60%, list=6%, signal=57%	Cflar/Ptgs2/Pfkfb3/Cebpb/Pde4b/Cxcl2/Serpine1/Ppp1r15a/Icam1/Ccrl2/Tnfaip3/Ccl2/Socs3/Sod2/Tnf/Ier3/Ehd1/Nfkb2/Tiparp/Junb/Nfil3/Sqstm1/Nfkbia/Zc3h12a/Nfkbie/Map3k8/Birc3/Mxd1/Zfp36/Slc2a6/B4galt5/Ripk2/Traf1/Cd69/Tnfsf9/Gadd45b/Bcl2a1a/Ifngr2/Vegfa/Il1b/Dusp1/Bcl3/Il6/Maff/Dusp5/Gem/Dusp2/Dnajb4/Tnip1/Ccl4/Rnf19b/Edn1/Tnfaip2/Plek/Il15ra/Plpp3/Il1a/Cdkn1a/Kdm6b/Ninj1/Fosl2/Tank/Icosl/Ets2/Plk2/N…	Up
HALLMARK_INFLAMMATORY_RESPONSE	HALLMARK_INFLAMMATORY_RESPONSE	188	0.865474	1.81409	1e-10	1.25e-09	8.68421e-10	1585	tags=55%, list=6%, signal=52%	Cd40/Pde4b/Pdpn/Tnfrsf1b/Serpine1/Irak2/Pvr/P2ry2/Il4ra/Slc7a2/Icam1/Ccrl2/Adora2b/Ccl2/Slc11a2/Slc31a2/Nfkbia/Msr1/Mxd1/Ripk2/Cd69/Tnfsf9/Mmp14/Osm/Ifngr2/Il1b/Itga5/Il6/Hif1a/Slc31a1/Psen1/Dcbld2/Ccl7/Ebi3/Nlrp3/Adrm1/Edn1/Met/Il15ra/Lcp2/Il1a/Cdkn1a/Fpr1/Icosl/Tnfsf15/Nampt/Slc28a2/Plaur/Hbegf/Itgb8/Tlr1/Gch1/Ccr7/Aqp9/Cxcl10/Slamf1/Acvr1b/Ccl22/Il10ra/Klf6/Il10/Raf1/Csf3r/Il12b/Sphk1/Ifnar1/I…	Up
HALLMARK_INTERFERON_GAMMA_RESPONSE	HALLMARK_INTERFERON_GAMMA_RESPONSE	199	0.861469	1.80855	1e-10	1.25e-09	8.68421e-10	2320	tags=62%, list=9%, signal=57%	Ptgs2/Cd40/Pde4b/Il4ra/Icam1/Tnfaip3/Ccl2/Socs3/Sod2/Pim1/Nfkbia/Jak2/Upp1/Ripk2/Cd69/Stat3/Cd274/Peli1/Il6/Hif1a/Socs1/Fas/St3gal5/Ccl7/Marchf1/Casp4/Nod1/Ifnar2/Trim25/Tnfaip2/Il15ra/Ptpn1/Cd38/Casp7/Pla2g4a/Lcp2/Wars1/Cdkn1a/Fpr1/Slamf7/Mvp/Vcam1/Casp1/Nampt/Gch1/Cxcl10/Il10ra/Ptpn2/Pnp2/Ogfr/Irf1/Casp8/Trim26/Trim21/Parp14/H2-M2/Batf2/Gbp3/Mx2/Psme2/Nfkb1/Psma3/Cxcl11/Rsad2/Btg1/Ifitm2/Myd88/…	Up
HALLMARK_IL6_JAK_STAT3_SIGNALING	HALLMARK_IL6_JAK_STAT3_SIGNALING	83	0.900969	1.7416	2.47397e-08	2.47397e-07	1.71876e-07	1379	tags=55%, list=6%, signal=53%	Tnfrsf1b/Cxcl2/Il4ra/Hmox1/Socs3/Pim1/Tnf/Map3k8/Stat3/Ifngr2/Il1b/Il6/Il17ra/Socs1/Fas/Ccl7/Ebi3/Il15ra/Ptpn1/Cd38/Hax1/Tnfrsf1a/Il13ra1/Cxcl10/Acvr1b/Stam2/Ptpn2/Csf3r/Cxcl1/Ifnar1/Irf1/Ltbr/Csf1/Ccr1/Pik3r5/Il2ra/Cxcl11/Myd88/Bak1/Tlr2/Irf9/Cxcl3/Osmr/Csf2rb2/Il1r1/Tyk2	Up
HALLMARK_HYPOXIA	HALLMARK_HYPOXIA	184	0.803864	1.68392	4.52069e-07	3.76724e-06	2.61724e-06	1565	tags=38%, list=6%, signal=36%	Pfkfb3/Slc2a1/Serpine1/Ppp1r15a/Hmox1/Tnfaip3/Adora2b/Pim1/Ier3/Tiparp/Nfil3/Ero1a/Jmjd6/Gys1/Pfkl/Pgm1/Zfp36/Tgm2/P4ha1/Prdx5/Vegfa/Dusp1/Il6/Maff/Ext1/Errfi1/Ddit4/Ak4/Lox/Gcnt2/Hk1/Cdkn1a/Noct/Fosl2/Plaur/Hk2/Atf3/Sdc4/Pnrc1/Tes/Klf6/Vhl/Pgf/Ugp2/Ampd3/Tpi1/Hspa5/Kdm3a/Stc2/Nr3c1/Btg1/Gpc1/Ndrg1/Cp/Bhlhe40/Mt2/Adm/Eno2/Atp7a/Gbe1/Fam162a/Pfkp/Ccng2/P4ha2/F3/Gapdh/Pgk1/Xpnpep1/Eno1/Mt1	Up
HALLMARK_ALLOGRAFT_REJECTION	HALLMARK_ALLOGRAFT_REJECTION	185	0.772911	1.61849	1.0665e-05	7.61789e-05	5.29243e-05	1306	tags=28%, list=5%, signal=27%	Fcgr2b/Cd40/Il4ra/Icam1/Ccl2/Tnf/Srgn/Jak2/Ripk2/Ifngr2/Il1b/Bcl3/Il6/Hif1a/Socs1/Fas/Traf2/Nos2/Ccl7/Nlrp3/Ccl4/Ifnar2/Lcp2/Wars1/Igsf6/Icosl/Tlr1/Ly75/Tap2/Ccl22/Il10/Il12b/Lyn/Ncf4/Csf1/Ccr1/Timp1/Tlr6/Il2ra/Inhba/Hcls1/Gbp2/Tlr2/Spi1/Ccl5/Tlr3/Tap1/Il15/Il18/Lck/Psmb10/Elf4	Up
HALLMARK_COMPLEMENT	HALLMARK_COMPLEMENT	183	0.762922	1.59784	3.49847e-05	0.000218655	0.000151907	1608	tags=31%, list=6%, signal=29%	Cebpb/Cxcl2/Serpine1/Mmp13/Tnfaip3/Pim1/Hspa1a/Ehd1/Jak2/F10/Mmp14/Il6/Maff/Gpd2/Dusp5/Psen1/Casp4/Src/Plek/Casp7/Pla2g4a/Lcp2/Gca/Casp1/Plaur/Msrb1/Col4a2/Raf1/Cxcl1/Irf1/Lyn/Anxa5/Hspa5/Rhog/Gnb4/Timp1/Pik3r5/Rasgrp1/Sirt6/Lap3/Stx4a/Ctsc/Zeb1/Cp/Cxcl3/Ccl5/Car2/Dock4/Lck/Serpinb2/F7/F3/Fcer1g/Xpnpep1/Prdm4/Rnf4/Serping1	Up
HALLMARK_INTERFERON_ALPHA_RESPONSE	HALLMARK_INTERFERON_ALPHA_RESPONSE	99	0.825906	1.6219	4.07402e-05	0.000226334	0.000157243	2497	tags=67%, list=10%, signal=60%	Procr/Il4ra/Ccrl2/Ripk2/Trim25/Nub1/Wars1/Casp1/Cxcl10/Ogfr/Irf1/Casp8/Csf1/Trim26/Trim21/Parp14/Tmem140/Batf2/Gbp3/Mx2/Psme2/Psma3/Cxcl11/Rsad2/Ifitm2/Lap3/Usp18/Gbp2/Ifih1/Irf9/Nmi/Cmpk2/Adar/Tap1/Il15/Samd9l/Herc6/Rnf31/Isg15/Oasl1/Pnpt1/Parp12/Helz2/Ifi35/Uba7/Tent5a/Ifitm1/Trafd1/Mov10/Psme1/Oas1a/Sp110/Eif2ak2/Ifit2/Isg20/Sell/Psmb8/Tdrd7/B2m/Ncoa7/Stat2/H2-Q7/Cd47/Parp9/Psmb9/Ddx60	Up
HALLMARK_G2M_CHECKPOINT	HALLMARK_G2M_CHECKPOINT	196	-0.622586	-1.54495	0.000441003	0.00220502	0.00153191	1969	tags=44%, list=8%, signal=41%	Orc6/Kif15/Knl1/Syncrip/Cdc7/Uck2/Srsf10/Snrpd1/Stil/Srsf1/Dkc1/Bard1/Lmnb1/Troap/Nsd2/Aurka/Hmmr/Ezh2/Kif20b/Traip/Cdk4/Cdkn3/Dbf4/Smc2/Amd1/Kif2c/Chaf1a/H2ax/Pds5b/Bub1/Pura/Exo1/E2f1/Ttk/Ndc80/Mapk14/Tacc3/Cdc45/Prc1/Cenpa/Ube2c/Kif23/Rps6ka5/Tmpo/Tra2b/Ccnb2/Nek2/Nusap1/Prim2/Kif11/Kif22/Pbk/H2az2/Mybl2/Ss18/Gins2/Mad2l1/Cks1b/Tfdp1/Rpa2/Stmn1/Fbxo5/Cdkn2c/Espl1/Cdc20/Plk1/Dtymk/Top2a/Pole/Ch…	Down
HALLMARK_UV_RESPONSE_UP	HALLMARK_UV_RESPONSE_UP	152	0.738374	1.51509	0.000734621	0.00333918	0.00231985	1430	tags=23%, list=6%, signal=22%	Dnaja1/Hmox1/Icam1/Alas1/Sod2/Junb/Sqstm1/Nfkbia/Mmp14/Il6/Dnajb1/E2f5/Stip1/Eif5/Gch1/Atf3/Furin/Cxcl1/Irf1/Lyn/Lhx2/Btg3/Grina/Slc6a8/Rasgrp1/Btg1/Tmbim6/Bak1/Car2/Tap1/Eno2/Tuba4a/Asns/Cdkn2b/Selenow	Up
HALLMARK_IL2_STAT5_SIGNALING	HALLMARK_IL2_STAT5_SIGNALING	194	0.707255	1.48187	0.00135252	0.00563552	0.0039152	1534	tags=25%, list=6%, signal=24%	Tnfrsf1b/Il4ra/Batf/Pim1/Nfil3/Map3k8/Mxd1/Nfkbiz/Tgm2/Traf1/P4ha1/Gadd45b/Maff/Socs1/Lrrc8c/Tnfrsf8/Mapkapk2/Glipr2/Bcl2l1/Hk2/Cxcl10/Phlda1/Furin/Il10ra/Klf6/Il10/Pnp2/Cyfip1/Cish/Rhoh/Csf1/Tnfrsf9/Ahr/Ttc39b/Gbp3/Plpp1/Il2ra/Odc1/Alcam/Plagl1/Cst7/Ndrg1/Coch/Bhlhe40/Car2/Ptch1/Tnfsf10/Selp/Ptger2	Up
HALLMARK_EPITHELIAL_MESENCHYMAL_TRANSITION	HALLMARK_EPITHELIAL_MESENCHYMAL_TRANSITION	173	0.694227	1.44551	0.00549122	0.0211201	0.0146729	1418	tags=22%, list=6%, signal=21%	Cxcl2/Serpine1/Pvr/Tnfaip3/Tgm2/Mmp14/Gadd45b/Vegfa/Itga5/Il6/Fas/Gem/Lox/Sntb1/Vcam1/Plaur/Gadd45a/Sdc4/Col4a2/Cxcl1/Thbs1/Id2/Basp1/Slc6a8/Timp1/Gja1/Inhba/Vegfc/Fstl1/Gpc1/Cxcl3/Sdc1/Eno2/Il15/Copa/Plod2/Ptx3/Vcan	Up
